# GraPPI: A Self-Supervised Graph Encoder for Transferable Protein–Protein Interaction Modeling

**DOI:** 10.64898/2026.09.28.755140

**Authors:** Zhiyuan Song, Ziyu Shi, Gary Sun, Surendra Negi, Hugues Fausther-Bovendo, Haiqing Zhao

## Abstract

Protein–Protein Interactions (PPIs) are fundamental to cellular processes and represent major targets for therapeutic development. Recent advances in machine learning for protein modeling, particularly protein language models, have enabled powerful representations of protein sequences and monomeric structures. However, compared with the increasingly generalizable representations available for individual proteins, transferable representations explicitly designed to capture protein-complex and interface contexts remain less developed. Here, we developed **GraPPI**, a unified graph-based deep learning framework for learning transferable representations of protein–protein complexes. At its core, PPIencoder represents protein complexes as heterogeneous residual graphs and uses self-supervised masked-edge prediction to learn interaction-aware representations that integrate sequence, three-dimensional geometry, and physicochemical properties. We then evaluated the transferability of these pretrained representations across complementary PPI tasks spanning binding-mode classification, binding-affinity prediction, and mutation-associated affinity prediction. GraPPI accurately distinguished plausible binding interfaces from perturbed or decoy binding interfaces, achieving AUROC values above 0.92 on an independent benchmark. For protein–protein binding-affinity prediction, GraPPI achieved Pearson correlation coefficients of 0.690 and 0.684 on the S90 and S79 benchmarks, respectively, with performance competitive with or exceeding that of recently reported affinity-prediction methods. GraPPI further transferred effectively to mutation-associated binding-affinity prediction, achieving a Pearson correlation of 0.84 and a mean absolute error of 1.20 kcal/mol on an independent SKEMPI benchmark. Together, these results establish GraPPI as a generalizable framework for protein-complex representation learning, extending pretrained protein representations from individual proteins toward the interaction context in which protein function is realized.
