## Supplemental Table 1 for "GraPPI: A Self-Supervised Graph Encoder for Transferable Protein–Protein Interaction Modeling"

input_feat	encoder_num_module	encoder_hdim	test_loss
GraPPI-base	1	32	0.4505657173436263
GraPPI-base	2	32	0.29699889596166285
GraPPI-base	3	32	0.2496024550035082
GraPPI-base	4	32	0.2562026509950901
GraPPI-base	5	32	0.2146253185025577
GraPPI-base	6	32	0.20256332513587227
GraPPI-base	1	64	0.27575932777133483
GraPPI-base	2	64	0.22609569517702893
GraPPI-base	3	64	0.20146620941573176
GraPPI-base	4	64	0.202724640225542
GraPPI-base	5	64	0.1895933829504868
GraPPI-base	6	64	0.17746276408433914
GraPPI-base	1	128	0.23056742052237192
GraPPI-base	2	128	0.2133324682267744
GraPPI-base	3	128	0.1876273209658953
GraPPI-base	4	128	0.16922764422801825
GraPPI-base	5	128	0.15698692546441004
GraPPI-base	6	128	0.1460436744422748
GraPPI-base	1	256	0.20578074665405813
GraPPI-base	2	256	0.18132419941517022
GraPPI-base	3	256	0.17583780363202095
GraPPI-base	4	256	0.15982557202760989
GraPPI-base	5	256	0.14788251628096288
GraPPI-base	6	256	0.1396285899240395
GraPPI-base	1	512	0.20423160302333343
GraPPI-base	2	512	0.1712255174743718
GraPPI-base	3	512	0.14869880011448494
GraPPI-base	4	512	0.1358907189067096
GraPPI-base	5	512	0.13774756296086557
GraPPI-base	6	512	0.12409539353744738
GraPPI-base	1	1024	0.19993172719692573
GraPPI-base	2	1024	0.1590051514203431
GraPPI-base	3	1024	0.1498315187468045
GraPPI-base	4	1024	0.13445168984941688
GraPPI-base	5	1024	0.12693148029019247
GraPPI-base	6	1024	0.12396739628808252
GraPPI	1	32	0.2323197969074907
GraPPI	2	32	0.1997173590392902
GraPPI	3	32	0.18614431624782496
GraPPI	4	32	0.17049944452170668
GraPPI	5	32	0.1613983481094755
GraPPI	6	32	0.1704673178750893
GraPPI	1	64	0.2004345498722175
GraPPI	2	64	0.16934288652806445
GraPPI	3	64	0.15946493477656923
GraPPI	4	64	0.15436435311005034
GraPPI	5	64	0.15129055339714576
GraPPI	6	64	0.16045083285405717
GraPPI	1	128	0.1788408970221495
GraPPI	2	128	0.14769190177321434
GraPPI	3	128	0.13803969266322944
GraPPI	4	128	0.1445128212754543
GraPPI	5	128	0.13404477292146438
GraPPI	6	128	0.13428837420611545
GraPPI	1	256	0.17484581680634084
GraPPI	2	256	0.14603059442761618
GraPPI	3	256	0.12982012570286408
GraPPI	4	256	0.13344373439367002
GraPPI	5	256	0.13372997003488052
GraPPI	6	256	0.1337058698308879
GraPPI	1	512	0.17611911071416658
GraPPI	2	512	0.143720141492593
GraPPI	3	512	0.13827224782644174
GraPPI	4	512	0.1305756468612414
GraPPI	5	512	0.13202650472521782
GraPPI	6	512	0.12856840766195593
GraPPI	1	1024	0.17620764118738663
GraPPI	2	1024	0.14651545614768297
GraPPI	3	1024	0.1361101775024182
GraPPI	4	1024	0.1324822821487219
GraPPI	5	1024	0.13133089263469744
GraPPI	6	1024	0.13706492003181886
