## Supplemental Table 2 for "GraPPI: A Self-Supervised Graph Encoder for Transferable Protein–Protein Interaction Modeling"

pdb	model	n_iface	n_non_iface	DR_iface	DR_other	DR_pval
1cmi	GraPPI	50	47	4.409	-4.690	3.15e-04
1cmi	untrained GraPPI	50	47	1.449	-1.541	7.19e-02
1cmi	shuffled GraPPI	50	47	1.376	-1.464	2.33e-01
1cmi	shuffled GraPPI base	50	47	1.271	-1.352	2.19e-01
1cmi	GraPPI base	50	47	2.702	-2.874	8.36e-03
1cmi	untrained GraPPI base	50	47	0.043	-0.045	6.29e-01
1cmi	GraPPI interf_mut	50	47	4.494	-4.780	2.99e-04
1cmi	GraPPI base interf_mut	50	47	3.879	-4.127	2.11e-04
1cmi	esm	50	47	0.385	-0.410	1.68e-01
1p22	GraPPI	55	487	21.547	-2.433	1.32e-28
1p22	untrained GraPPI	55	487	10.350	-1.169	5.62e-12
1p22	shuffled GraPPI	55	487	2.018	-0.228	2.04e-01
1p22	shuffled GraPPI base	55	487	1.968	-0.222	2.68e-01
1p22	GraPPI base	55	487	20.517	-2.317	1.26e-27
1p22	untrained GraPPI base	55	487	1.929	-0.218	8.98e-04
1p22	GraPPI interf_mut	55	487	21.419	-2.419	2.72e-28
1p22	GraPPI base interf_mut	55	487	20.202	-2.282	3.08e-27
1p22	esm	55	487	2.864	-0.323	1.76e-12
1us7	GraPPI	69	332	16.425	-3.414	1.98e-28
1us7	untrained GraPPI	69	332	1.749	-0.364	4.61e-01
1us7	shuffled GraPPI	69	332	0.766	-0.159	2.89e-01
1us7	shuffled GraPPI base	69	332	1.066	-0.222	2.92e-01
1us7	GraPPI base	69	332	8.392	-1.744	2.21e-08
1us7	untrained GraPPI base	69	332	0.710	-0.148	4.38e-01
1us7	GraPPI interf_mut	69	332	16.077	-3.341	1.27e-27
1us7	GraPPI base interf_mut	69	332	8.108	-1.685	6.96e-08
1us7	esm	69	332	0.519	-0.108	6.70e-01
1vz6	GraPPI	192	560	14.237	-4.881	6.82e-74
1vz6	untrained GraPPI	192	560	2.581	-0.885	8.16e-10
1vz6	shuffled GraPPI	192	560	0.768	-0.263	2.24e-01
1vz6	shuffled GraPPI base	192	560	0.723	-0.248	2.16e-01
1vz6	GraPPI base	192	560	0.494	-0.169	1.94e-01
1vz6	untrained GraPPI base	192	560	0.131	-0.045	2.37e-01
1vz6	GraPPI interf_mut	192	560	14.437	-4.950	1.60e-75
1vz6	GraPPI base interf_mut	192	560	0.797	-0.273	4.93e-02
1vz6	esm	192	560	0.716	-0.246	3.03e-07
1wm0	GraPPI	46	236	19.363	-3.774	6.54e-24
1wm0	untrained GraPPI	46	236	1.985	-0.387	2.64e-02
1wm0	shuffled GraPPI	46	236	3.941	-0.768	7.95e-02
1wm0	shuffled GraPPI base	46	236	3.925	-0.765	9.53e-02
1wm0	GraPPI base	46	236	20.511	-3.998	4.13e-23
1wm0	untrained GraPPI base	46	236	0.958	-0.187	2.58e-02
1wm0	GraPPI interf_mut	46	236	19.903	-3.879	2.12e-24
1wm0	GraPPI base interf_mut	46	236	20.228	-3.943	2.82e-24
1wm0	esm	46	236	0.688	-0.134	2.57e-02
2g47	GraPPI	101	874	16.422	-1.898	2.86e-38
2g47	untrained GraPPI	101	874	7.799	-0.901	2.79e-18
2g47	shuffled GraPPI	101	874	1.402	-0.162	1.91e-01
2g47	shuffled GraPPI base	101	874	1.707	-0.197	1.39e-01
2g47	GraPPI base	101	874	17.224	-1.990	3.46e-48
2g47	untrained GraPPI base	101	874	0.368	-0.043	2.41e-01
2g47	GraPPI interf_mut	101	874	16.739	-1.934	2.02e-39
2g47	GraPPI base interf_mut	101	874	17.271	-1.996	5.68e-49
2g47	esm	101	874	2.201	-0.254	6.44e-16
2uzi	GraPPI	80	304	16.582	-4.364	2.30e-41
2uzi	untrained GraPPI	80	304	1.087	-0.286	5.86e-01
2uzi	shuffled GraPPI	80	304	0.439	-0.115	3.83e-01
2uzi	shuffled GraPPI base	80	304	1.175	-0.309	1.92e-01
2uzi	GraPPI base	80	304	4.364	-1.148	5.38e-04
2uzi	untrained GraPPI base	80	304	1.173	-0.309	3.32e-02
2uzi	GraPPI interf_mut	80	304	16.518	-4.347	2.16e-41
2uzi	GraPPI base interf_mut	80	304	1.930	-0.508	1.30e-02
2uzi	esm	80	304	0.200	-0.053	4.40e-01
2vn5	GraPPI	75	123	8.823	-5.380	4.59e-12
2vn5	untrained GraPPI	75	123	1.189	-0.725	2.49e-02
2vn5	shuffled GraPPI	75	123	0.905	-0.552	3.04e-01
2vn5	shuffled GraPPI base	75	123	1.899	-1.158	7.40e-02
2vn5	GraPPI base	75	123	6.856	-4.181	3.29e-11
2vn5	untrained GraPPI base	75	123	2.257	-1.376	1.49e-04
2vn5	GraPPI interf_mut	75	123	8.822	-5.379	3.51e-12
2vn5	GraPPI base interf_mut	75	123	7.579	-4.621	1.25e-11
2vn5	esm	75	123	0.168	-0.103	1.31e-01
3dmy	GraPPI	223	650	5.349	-1.835	1.34e-13
3dmy	untrained GraPPI	223	650	2.780	-0.954	7.84e-13
3dmy	shuffled GraPPI	223	650	0.406	-0.139	3.07e-01
3dmy	shuffled GraPPI base	223	650	0.404	-0.139	3.11e-01
3dmy	GraPPI base	223	650	1.060	-0.364	9.65e-02
3dmy	untrained GraPPI base	223	650	0.127	-0.044	3.49e-01
3dmy	GraPPI interf_mut	223	650	5.355	-1.837	1.08e-13
3dmy	GraPPI base interf_mut	223	650	0.969	-0.332	1.60e-01
3dmy	esm	223	650	0.836	-0.287	1.23e-10
3e2u	GraPPI	54	40	4.505	-6.082	1.73e-05
3e2u	untrained GraPPI	54	40	0.006	-0.008	4.89e-01
3e2u	shuffled GraPPI	54	40	1.707	-2.305	1.04e-01
3e2u	shuffled GraPPI base	54	40	2.071	-2.795	8.85e-02
3e2u	GraPPI base	54	40	3.371	-4.550	3.57e-04
3e2u	untrained GraPPI base	54	40	2.194	-2.961	9.16e-03
3e2u	GraPPI interf_mut	54	40	2.738	-3.696	6.27e-03
3e2u	GraPPI base interf_mut	54	40	3.492	-4.714	2.62e-04
3e2u	esm	54	40	0.216	-0.291	1.04e-01
3ong	GraPPI	75	196	15.490	-5.927	5.29e-33
3ong	untrained GraPPI	75	196	3.212	-1.229	1.30e-05
3ong	shuffled GraPPI	75	196	2.155	-0.825	1.12e-01
3ong	shuffled GraPPI base	75	196	3.287	-1.258	2.31e-02
3ong	GraPPI base	75	196	12.798	-4.897	1.04e-17
3ong	untrained GraPPI base	75	196	3.668	-1.404	8.30e-04
3ong	GraPPI interf_mut	75	196	15.378	-5.884	9.07e-33
3ong	GraPPI base interf_mut	75	196	13.029	-4.985	1.62e-18
3ong	esm	75	196	0.918	-0.351	6.57e-06
4bi8	GraPPI	96	161	9.773	-5.828	1.67e-23
4bi8	untrained GraPPI	96	161	0.742	-0.443	4.19e-02
4bi8	shuffled GraPPI	96	161	0.988	-0.589	1.89e-01
4bi8	shuffled GraPPI base	96	161	1.978	-1.180	4.70e-02
4bi8	GraPPI base	96	161	4.653	-2.775	1.30e-08
4bi8	untrained GraPPI base	96	161	1.897	-1.131	9.76e-04
4bi8	GraPPI interf_mut	96	161	9.642	-5.749	2.58e-23
4bi8	GraPPI base interf_mut	96	161	4.867	-2.902	8.14e-09
4bi8	esm	96	161	0.291	-0.173	1.85e-02
4r1h	GraPPI	100	128	13.242	-10.346	1.51e-33
4r1h	untrained GraPPI	100	128	6.299	-4.921	9.34e-30
4r1h	shuffled GraPPI	100	128	1.043	-0.815	1.75e-01
4r1h	shuffled GraPPI base	100	128	0.625	-0.488	2.98e-01
4r1h	GraPPI base	100	128	2.379	-1.859	5.81e-02
4r1h	untrained GraPPI base	100	128	0.019	-0.015	3.00e-01
4r1h	GraPPI interf_mut	100	128	13.320	-10.406	2.05e-34
4r1h	GraPPI base interf_mut	100	128	4.179	-3.265	1.89e-03
4r1h	esm	100	128	1.969	-1.538	8.73e-27
4z27	GraPPI	150	101	0.871	-1.294	1.48e-01
4z27	untrained GraPPI	150	101	0.796	-1.182	2.54e-03
4z27	shuffled GraPPI	150	101	0.579	-0.860	1.98e-01
4z27	shuffled GraPPI base	150	101	0.471	-0.699	2.62e-01
4z27	GraPPI base	150	101	0.306	-0.454	2.72e-01
4z27	untrained GraPPI base	150	101	0.376	-0.558	1.50e-01
4z27	GraPPI interf_mut	150	101	0.663	-0.985	2.40e-01
4z27	GraPPI base interf_mut	150	101	0.353	-0.524	2.78e-01
4z27	esm	150	101	0.244	-0.362	5.60e-03
5c6d	GraPPI	43	281	19.090	-2.921	5.55e-23
5c6d	untrained GraPPI	43	281	1.601	-0.245	3.11e-02
5c6d	shuffled GraPPI	43	281	3.008	-0.460	7.55e-02
5c6d	shuffled GraPPI base	43	281	3.002	-0.459	1.14e-01
5c6d	GraPPI base	43	281	17.637	-2.699	8.71e-21
5c6d	untrained GraPPI base	43	281	0.607	-0.093	3.31e-01
5c6d	GraPPI interf_mut	43	281	19.187	-2.936	2.51e-22
5c6d	GraPPI base interf_mut	43	281	17.210	-2.634	1.23e-20
5c6d	esm	43	281	0.466	-0.071	7.41e-02
5c7j	GraPPI	74	384	19.780	-3.812	5.11e-39
5c7j	untrained GraPPI	74	384	0.566	-0.109	1.66e-01
5c7j	shuffled GraPPI	74	384	2.405	-0.463	6.17e-02
5c7j	shuffled GraPPI base	74	384	3.781	-0.729	2.65e-02
5c7j	GraPPI base	74	384	20.607	-3.971	2.98e-39
5c7j	untrained GraPPI base	74	384	5.375	-1.036	1.00e-06
5c7j	GraPPI interf_mut	74	384	19.852	-3.826	5.87e-39
5c7j	GraPPI base interf_mut	74	384	19.170	-3.694	2.10e-38
5c7j	esm	74	384	0.301	-0.058	1.12e-01
5cer	GraPPI	142	452	14.715	-4.623	1.11e-53
5cer	untrained GraPPI	142	452	0.107	-0.034	4.70e-01
5cer	shuffled GraPPI	142	452	4.143	-1.302	7.30e-05
5cer	shuffled GraPPI base	142	452	4.755	-1.494	4.07e-05
5cer	GraPPI base	142	452	14.592	-4.584	7.56e-44
5cer	untrained GraPPI base	142	452	5.919	-1.860	3.06e-15
5cer	GraPPI interf_mut	142	452	14.702	-4.619	8.72e-53
5cer	GraPPI base interf_mut	142	452	14.692	-4.616	1.74e-43
5cer	esm	142	452	0.301	-0.095	4.12e-02
5h2w	GraPPI	134	299	4.730	-2.120	7.53e-06
5h2w	untrained GraPPI	134	299	3.512	-1.574	1.78e-07
5h2w	shuffled GraPPI	134	299	0.951	-0.426	2.79e-01
5h2w	shuffled GraPPI base	134	299	0.909	-0.408	1.74e-01
5h2w	GraPPI base	134	299	6.973	-3.125	1.36e-16
5h2w	untrained GraPPI base	134	299	1.988	-0.891	6.18e-10
5h2w	GraPPI interf_mut	134	299	4.635	-2.077	9.19e-06
5h2w	GraPPI base interf_mut	134	299	6.532	-2.928	6.45e-14
5h2w	esm	134	299	0.926	-0.415	1.88e-05
5w1m	GraPPI	97	493	19.156	-3.769	7.54e-49
5w1m	untrained GraPPI	97	493	8.345	-1.642	9.89e-24
5w1m	shuffled GraPPI	97	493	5.041	-0.992	1.67e-03
5w1m	shuffled GraPPI base	97	493	5.516	-1.085	1.87e-02
5w1m	GraPPI base	97	493	20.562	-4.046	2.17e-50
5w1m	untrained GraPPI base	97	493	6.424	-1.264	9.90e-17
5w1m	GraPPI interf_mut	97	493	19.147	-3.767	2.90e-48
5w1m	GraPPI base interf_mut	97	493	20.467	-4.027	2.89e-49
5w1m	esm	97	493	2.683	-0.528	2.14e-23
5wsv	GraPPI	115	55	1.608	-3.362	1.72e-02
5wsv	untrained GraPPI	115	55	0.187	-0.392	1.02e-01
5wsv	shuffled GraPPI	115	55	0.595	-1.245	2.18e-01
5wsv	shuffled GraPPI base	115	55	2.065	-4.319	4.51e-02
5wsv	GraPPI base	115	55	3.672	-7.679	5.91e-22
5wsv	untrained GraPPI base	115	55	2.109	-4.410	2.02e-08
5wsv	GraPPI interf_mut	115	55	1.907	-3.987	3.09e-03
5wsv	GraPPI base interf_mut	115	55	3.748	-7.836	1.46e-13
5wsv	esm	115	55	0.067	-0.140	7.27e-01
6a9x	GraPPI	65	70	2.922	-2.713	4.60e-03
6a9x	untrained GraPPI	65	70	0.487	-0.452	4.31e-01
6a9x	shuffled GraPPI	65	70	1.297	-1.204	1.90e-01
6a9x	shuffled GraPPI base	65	70	1.353	-1.256	1.51e-01
6a9x	GraPPI base	65	70	1.219	-1.132	1.27e-01
6a9x	untrained GraPPI base	65	70	0.897	-0.833	4.36e-01
6a9x	GraPPI interf_mut	65	70	1.261	-1.171	2.43e-01
6a9x	GraPPI base interf_mut	65	70	1.460	-1.356	7.46e-02
6a9x	esm	65	70	0.271	-0.251	2.30e-01
6gum	GraPPI	87	179	14.623	-7.107	6.12e-35
6gum	untrained GraPPI	87	179	2.805	-1.363	9.50e-04
6gum	shuffled GraPPI	87	179	2.648	-1.287	2.59e-02
6gum	shuffled GraPPI base	87	179	3.277	-1.593	7.87e-03
6gum	GraPPI base	87	179	11.429	-5.555	5.98e-17
6gum	untrained GraPPI base	87	179	3.533	-1.717	6.73e-06
6gum	GraPPI interf_mut	87	179	15.053	-7.316	9.40e-39
6gum	GraPPI base interf_mut	87	179	10.909	-5.302	2.10e-15
6gum	esm	87	179	0.901	-0.438	3.46e-04
6iqj	GraPPI	48	95	15.365	-7.763	2.15e-20
6iqj	untrained GraPPI	48	95	1.943	-0.982	5.94e-03
6iqj	shuffled GraPPI	48	95	2.861	-1.446	9.47e-02
6iqj	shuffled GraPPI base	48	95	2.452	-1.239	7.74e-02
6iqj	GraPPI base	48	95	12.826	-6.481	3.13e-21
6iqj	untrained GraPPI base	48	95	4.681	-2.365	6.95e-06
6iqj	GraPPI interf_mut	48	95	15.223	-7.692	1.98e-20
6iqj	GraPPI base interf_mut	48	95	13.300	-6.720	1.44e-20
6iqj	esm	48	95	0.433	-0.219	1.47e-02
6isc	GraPPI	85	252	15.878	-5.356	7.54e-33
6isc	untrained GraPPI	85	252	2.032	-0.685	6.09e-05
6isc	shuffled GraPPI	85	252	1.481	-0.500	2.13e-01
6isc	shuffled GraPPI base	85	252	2.110	-0.712	1.33e-01
6isc	GraPPI base	85	252	13.788	-4.651	8.34e-27
6isc	untrained GraPPI base	85	252	3.882	-1.309	5.31e-05
6isc	GraPPI interf_mut	85	252	15.968	-5.386	1.55e-33
6isc	GraPPI base interf_mut	85	252	13.551	-4.571	5.62e-26
6isc	esm	85	252	0.556	-0.188	1.28e-03
6lqo	GraPPI	126	223	11.011	-6.221	1.10e-26
6lqo	untrained GraPPI	126	223	2.315	-1.308	2.02e-12
6lqo	shuffled GraPPI	126	223	3.474	-1.963	1.03e-02
6lqo	shuffled GraPPI base	126	223	4.165	-2.353	9.95e-04
6lqo	GraPPI base	126	223	12.697	-7.174	1.91e-38
6lqo	untrained GraPPI base	126	223	5.044	-2.850	1.42e-13
6lqo	GraPPI interf_mut	126	223	10.715	-6.054	3.23e-27
6lqo	GraPPI base interf_mut	126	223	12.724	-7.190	3.14e-40
6lqo	esm	126	223	0.541	-0.305	2.17e-07
6qev	GraPPI	61	1299	29.449	-1.383	1.96e-36
6qev	untrained GraPPI	61	1299	3.344	-0.157	2.33e-05
6qev	shuffled GraPPI	61	1299	6.278	-0.295	1.61e-02
6qev	shuffled GraPPI base	61	1299	7.241	-0.340	7.78e-03
6qev	GraPPI base	61	1299	33.342	-1.566	1.76e-38
6qev	untrained GraPPI base	61	1299	0.091	-0.004	4.85e-01
6qev	GraPPI interf_mut	61	1299	30.002	-1.409	2.18e-36
6qev	GraPPI base interf_mut	61	1299	33.068	-1.553	4.69e-38
6qev	esm	61	1299	0.780	-0.037	4.54e-03
7tre	GraPPI	94	992	24.883	-2.358	2.52e-52
7tre	untrained GraPPI	94	992	4.128	-0.391	7.06e-09
7tre	shuffled GraPPI	94	992	5.093	-0.483	5.82e-03
7tre	shuffled GraPPI base	94	992	6.796	-0.644	1.45e-03
7tre	GraPPI base	94	992	25.978	-2.462	4.65e-53
7tre	untrained GraPPI base	94	992	6.684	-0.633	8.07e-11
7tre	GraPPI interf_mut	94	992	24.703	-2.341	2.63e-52
7tre	GraPPI base interf_mut	94	992	25.493	-2.416	2.85e-53
7tre	esm	94	992	1.120	-0.106	4.78e-06
