## Supplemental Table 3 for "GraPPI: A Self-Supervised Graph Encoder for Transferable Protein–Protein Interaction Modeling"

input	encoder_num_module	encoder_hdim	model	test_auroc	test_f1	test_accuracy	mean_unseen_auprc	mean_unseen_auroc	unseen_auprc_std	unseen_auroc_std	PosFix_mean_auroc	PosFix_mean_auprc	PosFix_auprc_std	PosFix_auroc_std
GraPPI-base	1	32	MLP	0.7295865745463948	0.7543264336613505	0.687526974536038
GraPPI-base	2	32	MLP	0.7392898634979042	0.7503865315237932	0.6864479930945188
GraPPI-base	3	32	MLP	0.7254222743121947	0.7573799126637555	0.7002589555459646
GraPPI-base	4	32	MLP	0.7299185115215846	0.6797730036481556	0.659041864479931
GraPPI-base	5	32	MLP	0.7307568293424835	0.6495841762193751	0.6635735865343116
GraPPI-base	6	32	MLP	0.73198790199626	0.7293896713615023	0.6890375485541649
GraPPI-base	1	64	MLP	0.8254974537528157	0.7836490528414756	0.7658610271903323
GraPPI-base	2	64	MLP	0.8353919510685408	0.754630593132154	0.7455761760897712
GraPPI-base	3	64	MLP	0.8323470533328838	0.7812745869394178	0.7600345274061286
GraPPI-base	4	64	MLP	0.799306471522993	0.7375076483785438	0.7222701769529564
GraPPI-base	5	64	MLP	0.7301180089965724	0.7414737586145962	0.6842900302114804
GraPPI-base	6	64	MLP	0.7995963109917892	0.7503030303030302	0.7332757876564523
GraPPI-base	1	128	MLP	0.8578392355837928	0.8008196721311476	0.7902460077686664
GraPPI-base	2	128	MLP	0.8467725276143808	0.7799913382416631	0.7807509710832974
GraPPI-base	3	128	MLP	0.8638770611246479	0.7806065972990923	0.7861458782908934
GraPPI-base	4	128	MLP	0.8503041544836918	0.7690968443960827	0.7710401381096245
GraPPI-base	5	128	MLP	0.8628345890249565	0.7917974471646788	0.7852826931376781
GraPPI-base	6	128	MLP	0.865887869007462	0.8031496062992126	0.8003884333189469
GraPPI-base	1	256	MLP	0.8535930687387083	0.7793266137679605	0.7779456193353474
GraPPI-base	2	256	MLP	0.877778924386359	0.8142178135978508	0.8059991368148468
GraPPI-base	3	256	MLP	0.8713121140790266	0.8009308229320923	0.7969356927060854
GraPPI-base	4	256	MLP	0.8773849587844922	0.8210569271577229	0.8107466551575313
GraPPI-base	5	256	MLP	0.8702734605584551	0.7990409764603313	0.8010358221838585
GraPPI-base	6	256	MLP	0.8816043024396623	0.8200248241621845	0.8122572291756581
GraPPI-base	1	512	MLP	0.883495803009003	0.8204196933010492	0.8079413034095814	0.659598497512918	0.8889433455351965	0.023228261160421405	0.006105974450242513	0.8889328822318532	0.8807354523646881	0.00378205709623033	0.0036192406103477703
GraPPI-base	2	512	MLP	0.8869317791281681	0.8028138052319191	0.8064307293914544	0.6615263588221405	0.8958015263849493	0.013671966775116324	0.003130563109390705	0.8919478087782242	0.8825930372057169	0.0046180557947691735	0.002974403974622842
GraPPI-base	3	512	MLP	0.8865951853491737	0.7949004696935809	0.8021148036253777	0.6370943964184533	0.884859289383433	0.01926733672711122	0.008105721742522347	0.8870270014523639	0.8747742315594049	0.004784640463363355	0.004594005641746651
GraPPI-base	4	512	MLP	0.8817013502309496	0.8196380278760141	0.8129046180405697	0.6566575704242986	0.8925427173153875	0.02560081934333364	0.007705155800076551	0.8893868460939383	0.8786626193263913	0.007491604372308145	0.006715547106984209
GraPPI-base	5	512	MLP	0.8708926291923109	0.818593171534348	0.8096676737160121	0.6412759205320165	0.885014388405944	0.018192539700227422	0.007384769376248165	0.8882515918352445	0.8799098867651661	0.004135543201925851	0.002802524831471803
GraPPI-base	6	512	MLP	0.8771397314961435	0.807266652745876	0.8008200258955546	0.6593632411877101	0.8960904697420482	0.014787146718667135	0.00803060376429277	0.8938770294583822	0.885899785441375	0.0021860545125311774	0.002424207423997039
GraPPI-base	1	1024	MLP	0.8639538052513472	0.7987381703470031	0.793482952093224	0.6639523875081681	0.8925855874182087	0.023358365317372575	0.005467476133288233	0.8896446281253441	0.8816860221981588	0.0019617982842781998	0.002944669631693619
GraPPI-base	2	1024	MLP	0.8775899512879695	0.7930510314875135	0.7943461372464393	0.667646878088585	0.8943550583839954	0.009697145891689974	0.004738415363056583	0.8955647855476652	0.8877057432500275	0.003343039775452063	0.0036144400331826892
GraPPI-base	3	1024	MLP	0.8586996266547253	0.7628502095742334	0.7680189900733707	0.627650275896279	0.8773123897147302	0.027753467551144235	0.011264799418750818	0.8835738324135525	0.8746526395152632	0.005151299462676779	0.0044559763989009404
GraPPI-base	4	1024	MLP	0.8703167688338376	0.7917026793431288	0.7919723780750971	0.6435667044942976	0.8883326861747228	0.026805460398076207	0.007377751525855116	0.8858948765658271	0.8762975905007633	0.0044714283021455225	0.004296248865635267
GraPPI-base	5	1024	MLP	0.8797843303767596	0.7819947043248014	0.7867932671558049	0.6264719469546117	0.879785270949187	0.01872369157856156	0.004811153403033788	0.8817675886082658	0.8721600666522031	0.0028055179944167156	0.0023289319146888574
GraPPI-base	6	1024	MLP	0.8683086618972303	0.7919915700737619	0.7870090634441088	0.6451167993526676	0.8880554666898144	0.004584942521899677	0.0038233615779637597	0.8915998523979466	0.8812278755915095	0.005339021044133619	0.004639306660212474
GraPPI	1	32	MLP	0.7317233955401603	0.7472321261024583	0.709322399654726
GraPPI	2	32	MLP	0.7163262325768014	0.7559139784946236	0.7060854553301683
GraPPI	3	32	MLP	0.7425336998920926	0.7367601246105919	0.7082434182132067
GraPPI	4	32	MLP	0.7372580068618935	0.7289756097560975	0.7002589555459646
GraPPI	5	32	MLP	0.7054058413829292	0.7142323496451252	0.669831678895123
GraPPI	6	32	MLP	0.7152404522017275	0.7170578451302901	0.6696158826068191
GraPPI	1	64	MLP	0.7754261022049221	0.6982478909798832	0.6989641778161415
GraPPI	2	64	MLP	0.773924376114024	0.7579751671442216	0.7265861027190332
GraPPI	3	64	MLP	0.7838715884488168	0.7562862669245648	0.7280966767371602
GraPPI	4	64	MLP	0.7759878058798295	0.761380880121396	0.7285282693137678
GraPPI	5	64	MLP	0.7740380021268554	0.7431391905231984	0.7192490289167026
GraPPI	6	64	MLP	0.7704029942130831	0.70347473886165	0.6998273629693569
GraPPI	1	128	MLP	0.8323869155734509	0.7754021584198737	0.7619766940008632
GraPPI	2	128	MLP	0.8099820079728206	0.7643874072588731	0.7464393612429866
GraPPI	3	128	MLP	0.8055519905135319	0.7726389428682472	0.7475183426845058
GraPPI	4	128	MLP	0.825469978610369	0.7799274486094316	0.7643504531722054
GraPPI	5	128	MLP	0.8059814409603895	0.7675914756735022	0.7505394907207596
GraPPI	6	128	MLP	0.801088257794698	0.7130625686059275	0.7179542511868796
GraPPI	1	256	MLP	0.844627324373767	0.8021933387489846	0.7898144151920587
GraPPI	2	256	MLP	0.8451890280486745	0.8119239066483624	0.7930513595166163
GraPPI	3	256	MLP	0.8442163148699756	0.7876626101552665	0.7816141562365128
GraPPI	4	256	MLP	0.855921284368842	0.8081053698074975	0.7956409149762624
GraPPI	5	256	MLP	0.838371653550934	0.7891714520098442	0.7781614156236513
GraPPI	6	256	MLP	0.8359730270472753	0.7575492341356674	0.760897712559344
GraPPI	1	512	MLP	0.872365576235697	0.828395061728395	0.8200258955545965	0.6590532725369179	0.8836804676002963	0.01448404688990715	0.0064896688730454845	0.8903059315200235	0.8815127851049965	0.003144128702601511	0.006597301504926516
GraPPI	2	512	MLP	0.8821491484847972	0.8253302579157056	0.8202416918429003	0.6994429039235971	0.9050174270262609	0.02442778030462947	0.0044872935830951866	0.9035853663852155	0.8973223855741315	0.005561965202367707	0.005983755644885245
GraPPI	3	512	MLP	0.8935038332014837	0.8384808013355592	0.832973672852827	0.7031386146710095	0.9045176618819897	0.01740081714404632	0.0045426919410208304	0.9165989350075971	0.9084989061179878	0.006237054273038732	0.005544004600396951
GraPPI	4	512	MLP	0.8838581023449987	0.8357276702061212	0.8297367285282693	0.7211099567675505	0.9089639259064729	0.012572912209152404	0.00978622222507495	0.9157031708549649	0.9080117416621544	0.005460588137089764	0.004575416311684302
GraPPI	5	512	MLP	0.8670990105409551	0.8075422626788037	0.808372895986189	0.718012580965555	0.908172587298646	0.019098631389560958	0.003689818166505281	0.9000787931203733	0.8940586871204651	0.00681698189069461	0.003414907556726552
GraPPI	6	512	MLP	0.8643741283627477	0.7968407196138657	0.8001726370306431	0.6918388999288757	0.8939869916997976	0.01748538451204116	0.004747885271733406	0.8767429531847789	0.8757549925543955	0.0030820801956308163	0.0036498847601676874
GraPPI	1	1024	MLP	0.8872298145716606	0.8465193141912828	0.839663357790246	0.7196561822950629	0.9132707705196003	0.023200428900111047	0.00561733716127071	0.9243086835048	0.9135733716396424	0.004915042544777585	0.002787540357991218
GraPPI	2	1024	MLP	0.9092055511336616	0.8547786512205213	0.8485110056107035	0.7674126419009388	0.9322809882371157	0.011690437141255967	0.0053991939570350155	0.9354518003110373	0.9258871110935794	0.006711501071170183	0.004059046774889841
GraPPI	3	1024	MLP	0.8985396076996711	0.8566680515164105	0.8511005610703496	0.7761018130597261	0.931951751203604	0.007236689538133375	0.0057338287939214215	0.9332091022259709	0.9250224987477935	0.003368280443751057	0.0014745219649962968
GraPPI	4	1024	MLP	0.9020974058063637	0.848356309650053	0.8457056538627535	0.7654468278962346	0.9279924377367779	0.02091270949484592	0.005566097620863498	0.9307979023520397	0.9259253935693366	0.003909133332376293	0.002112975183693588
GraPPI	5	1024	MLP	0.8893443760432406	0.8488372093023255	0.8429003021148036	0.7486169354232262	0.9229198552203319	0.011093016126725178	0.002821745001518605	0.9243941451682215	0.9180640912917999	0.008385563537624626	0.0052437991084164385
GraPPI	6	1024	MLP	0.8593743975260077	0.7756308251875427	0.7870090634441088	0.7161236510010404	0.9093103765245436	0.011908694236307237	0.004379937083800347	0.8828859479827564	0.8789293154940807	0.009940794056857494	0.008316657796925489
GraPPI-base	1	32	RandomForest	0.6874029172826842	0.6996197718631179	0.659041864479931
GraPPI-base	1	32	GradientBoosting	0.6793974058622454	0.7144452717795979	0.6689684937419076
GraPPI-base	1	32	DecisionTree	0.6766285634561233	0.6852031888003111	0.6506258092360812
GraPPI-base	1	32	SVM	0.7357574915399846	0.7268597387847814	0.6886059559775571
GraPPI-base	2	32	RandomForest	0.7092232097336886	0.700480307396734	0.6635735865343116
GraPPI-base	2	32	GradientBoosting	0.7058098656810138	0.7070630562393486	0.6661631419939577
GraPPI-base	2	32	DecisionTree	0.6841045962839825	0.6634363012315768	0.6402675873974968
GraPPI-base	2	32	SVM	0.7396493687516171	0.7411517122632485	0.7080276219249029
GraPPI-base	3	32	RandomForest	0.6961630171916158	0.7000191681042744	0.6622788088044885
GraPPI-base	3	32	GradientBoosting	0.6935690843363934	0.7003596441415862	0.6583944756150194
GraPPI-base	3	32	DecisionTree	0.6835330201850093	0.6478064780647806	0.6292619766940009
GraPPI-base	3	32	SVM	0.735481808754754	0.7381305637982196	0.6952956409149763
GraPPI-base	4	32	RandomForest	0.7206426240232586	0.6989415915327323	0.6685369011653
GraPPI-base	4	32	GradientBoosting	0.7123275282858921	0.6983817508286215	0.6661631419939577
GraPPI-base	4	32	DecisionTree	0.6934480074374745	0.644167897068129	0.6359516616314199
GraPPI-base	4	32	SVM	0.7412758040484018	0.7246488358668463	0.6911955114372033
GraPPI-base	5	32	RandomForest	0.7150842630021222	0.7043681747269891	0.6728528269313768
GraPPI-base	5	32	GradientBoosting	0.7055677118831761	0.6991270611057226	0.6652999568407424
GraPPI-base	5	32	DecisionTree	0.6769873236212276	0.6338147833474936	0.6279671989641779
GraPPI-base	5	32	SVM	0.7400579567174301	0.7277506571535862	0.6870953819594303
GraPPI-base	6	32	RandomForest	0.7200540040223609	0.7074724850357211	0.6730686232196806
GraPPI-base	6	32	GradientBoosting	0.7160810052884528	0.707039537126326	0.6722054380664653
GraPPI-base	6	32	DecisionTree	0.6696355343188745	0.6338436077782375	0.6180405697022011
GraPPI-base	6	32	SVM	0.7385780244683373	0.7241049205437488	0.6890375485541649
GraPPI-base	1	64	RandomForest	0.7068866118567068	0.7173584905660377	0.676737160120846
GraPPI-base	1	64	GradientBoosting	0.7079713677349437	0.7153451226468911	0.6769529564091498
GraPPI-base	1	64	DecisionTree	0.686531815563001	0.6381537158585645	0.6312041432887354
GraPPI-base	1	64	SVM	0.7434665508302243	0.7248520710059172	0.6788951230038843
GraPPI-base	2	64	RandomForest	0.7068409751794219	0.7016405951926745	0.6624946050927925
GraPPI-base	2	64	GradientBoosting	0.701158650041008	0.7018954623779438	0.6640051791109193
GraPPI-base	2	64	DecisionTree	0.6701048470062992	0.64332784184514	0.6262408286577471
GraPPI-base	2	64	SVM	0.7374963420806114	0.7418250950570342	0.7069486404833837
GraPPI-base	3	64	RandomForest	0.7327454708391877	0.7088361230050604	0.6771687526974536
GraPPI-base	3	64	GradientBoosting	0.7142571215103543	0.7066331463933475	0.6726370306430729
GraPPI-base	3	64	DecisionTree	0.6993913929971729	0.6839357429718875	0.660336642209754
GraPPI-base	3	64	SVM	0.7594625787628513	0.7430634739642722	0.7082434182132067
GraPPI-base	4	64	RandomForest	0.7152018007301495	0.7013487475915221	0.6655157531290462
GraPPI-base	4	64	GradientBoosting	0.7029402500405608	0.704911742133538	0.6681053085886923
GraPPI-base	4	64	DecisionTree	0.679860385296496	0.6439615545340577	0.6322831247302546
GraPPI-base	4	64	SVM	0.7416310250426144	0.7381715362865221	0.7002589555459646
GraPPI-base	5	64	RandomForest	0.7140007178928746	0.7076566125290024	0.6737160120845922
GraPPI-base	5	64	GradientBoosting	0.6983145536854038	0.7018153727307841	0.6668105308588692
GraPPI-base	5	64	DecisionTree	0.6833771103936321	0.6676142131979695	0.646741476046612
GraPPI-base	5	64	SVM	0.7411550996937872	0.7309357936358502	0.691627104013811
GraPPI-base	6	64	RandomForest	0.7150373224197721	0.7110266159695817	0.6719896417781615
GraPPI-base	6	64	GradientBoosting	0.7058560611747551	0.7035060975609756	0.6642209753992231
GraPPI-base	6	64	DecisionTree	0.6786620034054275	0.6396453451551615	0.6316357358653432
GraPPI-base	6	64	SVM	0.7371286408522025	0.7329354718388661	0.6909797151488994
GraPPI-base	1	128	RandomForest	0.7201748946491275	0.7270326353518204	0.6877427708243419
GraPPI-base	1	128	GradientBoosting	0.7192629993281163	0.7238022523382325	0.6877427708243419
GraPPI-base	1	128	DecisionTree	0.6831587994312739	0.6481947942905122	0.6383254208027622
GraPPI-base	1	128	SVM	0.7374123333399771	0.73444668746559	0.6877427708243419
GraPPI-base	2	128	RandomForest	0.7082108205865747	0.711085801063022	0.6715580492015537
GraPPI-base	2	128	GradientBoosting	0.7074692711487349	0.7122974261201144	0.6743634009495036
GraPPI-base	2	128	DecisionTree	0.6700539947087533	0.6611099817035982	0.6402675873974968
GraPPI-base	2	128	SVM	0.7431737310069928	0.7348718880610576	0.6851532153646958
GraPPI-base	3	128	RandomForest	0.7335816465303366	0.725342597954063	0.692921881743634
GraPPI-base	3	128	GradientBoosting	0.7240761786044454	0.7126168224299065	0.6814846784635304
GraPPI-base	3	128	DecisionTree	0.6892782121747851	0.6547346514047867	0.6419939577039275
GraPPI-base	3	128	SVM	0.7520790300585509	0.7368033842192385	0.6911955114372033
GraPPI-base	4	128	RandomForest	0.7277688377493182	0.7153594141453073	0.6812688821752266
GraPPI-base	4	128	GradientBoosting	0.7170391892392813	0.7156279961649089	0.6799741044454035
GraPPI-base	4	128	DecisionTree	0.6824915725821549	0.6623612512613521	0.6389728096676737
GraPPI-base	4	128	SVM	0.748995667123468	0.7337832770903637	0.6935692706085456
GraPPI-base	5	128	RandomForest	0.7320391268381103	0.7197403589156166	0.6832110487699612
GraPPI-base	5	128	GradientBoosting	0.7266344403425248	0.7150816522574448	0.6799741044454035
GraPPI-base	5	128	DecisionTree	0.6814813255647911	0.6477343913134266	0.6359516616314199
GraPPI-base	5	128	SVM	0.7484639532650621	0.7401633259094283	0.6978851963746223
GraPPI-base	6	128	RandomForest	0.722837096248125	0.7090909090909091	0.6754423823910228
GraPPI-base	6	128	GradientBoosting	0.716741433204017	0.7122705314009662	0.6786793267155805
GraPPI-base	6	128	DecisionTree	0.6858340400809242	0.6487935656836461	0.6324989210185585
GraPPI-base	6	128	SVM	0.7449289734970119	0.7311707680835198	0.6888217522658611
GraPPI-base	1	256	RandomForest	0.7289203721941128	0.7295051001133358	0.6909797151488994
GraPPI-base	1	256	GradientBoosting	0.7368307916808622	0.728518301037385	0.7006905481225723
GraPPI-base	1	256	DecisionTree	0.6913978961305499	0.6514428067261782	0.6376780319378507
GraPPI-base	1	256	SVM	0.7629824704865745	0.7413039346131914	0.7063012516184721
GraPPI-base	2	256	RandomForest	0.7240379928132478	0.7287203791469195	0.6911955114372033
GraPPI-base	2	256	GradientBoosting	0.7281456663131841	0.717628705148206	0.687526974536038
GraPPI-base	2	256	DecisionTree	0.678584048509739	0.6701612903225806	0.6469572723349158
GraPPI-base	2	256	SVM	0.7498365927544977	0.7352830896137983	0.6952956409149763
GraPPI-base	3	256	RandomForest	0.7230727305206363	0.72027570361861	0.684721622788088
GraPPI-base	3	256	GradientBoosting	0.7169241661853084	0.7153341058323677	0.6819162710401381
GraPPI-base	3	256	DecisionTree	0.7032553293859781	0.6662541254125413	0.650841605524385
GraPPI-base	3	256	SVM	0.7409932291935403	0.7320044296788483	0.6866637893828226
GraPPI-base	4	256	RandomForest	0.7255887084801701	0.7175836860330896	0.6832110487699612
GraPPI-base	4	256	GradientBoosting	0.7162406405228734	0.7130736598534516	0.6788951230038843
GraPPI-base	4	256	DecisionTree	0.6720542782149689	0.6606316636491651	0.6359516616314199
GraPPI-base	4	256	SVM	0.7554412424054515	0.7350299401197605	0.6944324557617609
GraPPI-base	5	256	RandomForest	0.7153085346733503	0.713527851458886	0.6737160120845922
GraPPI-base	5	256	GradientBoosting	0.7083501521564075	0.7099484437655146	0.6722054380664653
GraPPI-base	5	256	DecisionTree	0.6731232009602703	0.6627625201938611	0.6396201985325852
GraPPI-base	5	256	SVM	0.7413289847478499	0.7318156579677957	0.6873111782477341
GraPPI-base	6	256	RandomForest	0.7264541288992117	0.7192174913693901	0.6840742339231766
GraPPI-base	6	256	GradientBoosting	0.7159895456617309	0.7075854082223509	0.6730686232196806
GraPPI-base	6	256	DecisionTree	0.670551807035462	0.6560975609756098	0.6348726801899007
GraPPI-base	6	256	SVM	0.7502889546760737	0.7348767737117252	0.6935692706085456
GraPPI-base	1	512	RandomForest	0.7351496855074119	0.7357630979498861	0.6996115666810531
GraPPI-base	1	512	GradientBoosting	0.7429506701047539	0.7278443702102574	0.70112214069918
GraPPI-base	1	512	DecisionTree	0.6862131039106162	0.6596185737976783	0.6456624946050928
GraPPI-base	1	512	SVM	0.7674694872244313	0.7437572032270457	0.7121277514026759
GraPPI-base	2	512	RandomForest	0.7425277391832227	0.733474657930237	0.7015537332757876
GraPPI-base	2	512	GradientBoosting	0.7462418196255968	0.7234886025768087	0.6989641778161415
GraPPI-base	2	512	DecisionTree	0.7055774911711657	0.6676433654248639	0.6573154941735002
GraPPI-base	2	512	SVM	0.7701687569817132	0.7375338229609586	0.7069486404833837
GraPPI-base	3	512	RandomForest	0.7451353630416304	0.7329359738511825	0.7002589555459646
GraPPI-base	3	512	GradientBoosting	0.7483858120972214	0.7242944543122163	0.6985325852395339
GraPPI-base	3	512	DecisionTree	0.6779242725467073	0.6473771856786011	0.6344410876132931
GraPPI-base	3	512	SVM	0.7637232748358057	0.7379270853216263	0.7037116961588261
GraPPI-base	4	512	RandomForest	0.7456576701563513	0.7299326275264677	0.6972378075097109
GraPPI-base	4	512	GradientBoosting	0.7420226622425788	0.7203605722124241	0.6920586965904186
GraPPI-base	4	512	DecisionTree	0.6860498363692279	0.6561001042752868	0.6441519205869659
GraPPI-base	4	512	SVM	0.761449823218414	0.7376925967681323	0.6987483815278377
GraPPI-base	5	512	RandomForest	0.7331599263777945	0.7258095420578655	0.6911955114372033
GraPPI-base	5	512	GradientBoosting	0.7296595000939743	0.7242718446601941	0.6935692706085456
GraPPI-base	5	512	DecisionTree	0.6713108660556072	0.6510577120558636	0.6333621061717738
GraPPI-base	5	512	SVM	0.7549483662907758	0.7340823970037453	0.6935692706085456
GraPPI-base	6	512	RandomForest	0.7232053562929905	0.7212866603595081	0.682132067328442
GraPPI-base	6	512	GradientBoosting	0.7204712536432505	0.7101140978534133	0.6765213638325421
GraPPI-base	6	512	DecisionTree	0.6717912619360866	0.6530947974501337	0.6359516616314199
GraPPI-base	6	512	SVM	0.7425634103003657	0.7337432457611328	0.691627104013811
GraPPI-base	1	1024	RandomForest	0.7340717285627296	0.734901222953904	0.6959430297798878
GraPPI-base	1	1024	GradientBoosting	0.7462185356065738	0.7357451828548958	0.7099697885196374
GraPPI-base	1	1024	DecisionTree	0.6932133976618002	0.6547197332777662	0.6424255502805352
GraPPI-base	1	1024	SVM	0.7739745764590371	0.7485990338164251	0.7192490289167026
GraPPI-base	2	1024	RandomForest	0.7482053143817563	0.7377743550250289	0.7060854553301683
GraPPI-base	2	1024	GradientBoosting	0.7565261845558405	0.7355223880597015	0.7132067328441951
GraPPI-base	2	1024	DecisionTree	0.6979918371817471	0.6633102580239144	0.6536469572723349
GraPPI-base	2	1024	SVM	0.7868010905861965	0.7485814909019761	0.7227017695295641
GraPPI-base	3	1024	RandomForest	0.730014721088187	0.7282504321106203	0.6946482520500648
GraPPI-base	3	1024	GradientBoosting	0.7414782818778245	0.7283829032893441	0.702416918429003
GraPPI-base	3	1024	DecisionTree	0.6880764773849773	0.6669381107491856	0.6469572723349158
GraPPI-base	3	1024	SVM	0.764442751023612	0.7366807205825987	0.7034958998705222
GraPPI-base	4	1024	RandomForest	0.7492191937060875	0.7341576506955177	0.7030643072939146
GraPPI-base	4	1024	GradientBoosting	0.7444504403380541	0.7289427398866524	0.7006905481225723
GraPPI-base	4	1024	DecisionTree	0.6853522471593032	0.6580267558528428	0.6469572723349158
GraPPI-base	4	1024	SVM	0.7709582714987402	0.7392462885420632	0.7043590850237376
GraPPI-base	5	1024	RandomForest	0.738800619690196	0.7267497603068073	0.6924902891670264
GraPPI-base	5	1024	GradientBoosting	0.7389187162346798	0.7219167321288296	0.6944324557617609
GraPPI-base	5	1024	DecisionTree	0.6895392725960694	0.6505263157894737	0.6417781614156236
GraPPI-base	5	1024	SVM	0.7683225205453528	0.735266604303087	0.6946482520500648
GraPPI-base	6	1024	RandomForest	0.7257794511640054	0.7208333333333333	0.6819162710401381
GraPPI-base	6	1024	GradientBoosting	0.7243991745163304	0.7166666666666667	0.6845058264997842
GraPPI-base	6	1024	DecisionTree	0.6641654662978727	0.6538142620232172	0.6396201985325852
GraPPI-base	6	1024	SVM	0.7473153060386266	0.7360855141909326	0.6909797151488994
GraPPI	1	32	RandomForest	0.6896132226404861	0.7059715639810427	0.6652999568407424
GraPPI	1	32	GradientBoosting	0.680364717148531	0.6987535953978907	0.6609840310746655
GraPPI	1	32	DecisionTree	0.6522919205012805	0.6347700556815838	0.6178247734138973
GraPPI	1	32	SVM	0.6748993990674098	0.7026925953627524	0.6568839015968926
GraPPI	2	32	RandomForest	0.6939405110078459	0.7059496567505721	0.667242123435477
GraPPI	2	32	GradientBoosting	0.6832255779978313	0.6989659134431252	0.6607682347863617
GraPPI	2	32	DecisionTree	0.6595263583477586	0.6361019736842105	0.6180405697022011
GraPPI	2	32	SVM	0.6846025017467672	0.7041666666666667	0.6629261976694001
GraPPI	3	32	RandomForest	0.7007768852651091	0.7063097514340344	0.6685369011653
GraPPI	3	32	GradientBoosting	0.6877728537769192	0.7019230769230769	0.6655157531290462
GraPPI	3	32	DecisionTree	0.6629228447706608	0.6346274921301154	0.6242986620630125
GraPPI	3	32	SVM	0.6901033046728791	0.7201187824795843	0.6745791972378075
GraPPI	4	32	RandomForest	0.6911624481301908	0.6979763268423063	0.6586102719033232
GraPPI	4	32	GradientBoosting	0.685447804773373	0.6908175125920186	0.6555891238670695
GraPPI	4	32	DecisionTree	0.6669902834857258	0.6333193804939306	0.6219249028916702
GraPPI	4	32	SVM	0.6864529293065516	0.715531638522917	0.6691842900302115
GraPPI	5	32	RandomForest	0.6997628196686255	0.6968219925911484	0.664436771687527
GraPPI	5	32	GradientBoosting	0.6907006794649295	0.6906871431384131	0.6609840310746655
GraPPI	5	32	DecisionTree	0.6566196745490211	0.6283204350554278	0.6165299956840742
GraPPI	5	32	SVM	0.6909044611994175	0.7068575734740015	0.6642209753992231
GraPPI	6	32	RandomForest	0.6988309000912547	0.6978096530335336	0.6635735865343116
GraPPI	6	32	GradientBoosting	0.6884513500912455	0.6873771136453009	0.6568839015968926
GraPPI	6	32	DecisionTree	0.6606897210742166	0.6625620655412116	0.6333621061717738
GraPPI	6	32	SVM	0.7010099117274897	0.7073810415886099	0.6629261976694001
GraPPI	1	64	RandomForest	0.7004483011886584	0.7143661971830986	0.6717738454898575
GraPPI	1	64	GradientBoosting	0.689628590093041	0.7088943675327138	0.6687526974536038
GraPPI	1	64	DecisionTree	0.656870210593707	0.628405073819921	0.6143720328010358
GraPPI	1	64	SVM	0.691459086532542	0.7186163288078854	0.6735002157962883
GraPPI	2	64	RandomForest	0.6992528065159488	0.7146101438304315	0.6745791972378075
GraPPI	2	64	GradientBoosting	0.692391192382065	0.701969030778054	0.6635735865343116
GraPPI	2	64	DecisionTree	0.6633097320307445	0.6420709335507542	0.6210617177384549
GraPPI	2	64	SVM	0.6972940616996701	0.7222325581395349	0.6778161415623651
GraPPI	3	64	RandomForest	0.6984458755526928	0.7123079840697895	0.6726370306430729
GraPPI	3	64	GradientBoosting	0.6903677179929026	0.7030024861350163	0.6648683642641346
GraPPI	3	64	DecisionTree	0.654971352274355	0.6434995911692559	0.623651273198101
GraPPI	3	64	SVM	0.6910245136014994	0.7194351542177629	0.6741476046611998
GraPPI	4	64	RandomForest	0.6986144518504183	0.712386018237082	0.6732844195079845
GraPPI	4	64	GradientBoosting	0.6961856492581059	0.7055857253685027	0.6724212343547691
GraPPI	4	64	DecisionTree	0.6596606605694824	0.647921269331191	0.6217091066033664
GraPPI	4	64	SVM	0.7034282830792798	0.7215523737754334	0.6810530858869227
GraPPI	5	64	RandomForest	0.7021353680709785	0.706879938331085	0.6717738454898575
GraPPI	5	64	GradientBoosting	0.6961760562422684	0.6956690619537774	0.6618472162278809
GraPPI	5	64	DecisionTree	0.6658265482149633	0.6353138778081041	0.6251618472162279
GraPPI	5	64	SVM	0.7001169230299252	0.7177856742098373	0.6743634009495036
GraPPI	6	64	RandomForest	0.706367285096421	0.7049941927990708	0.6711264566249461
GraPPI	6	64	GradientBoosting	0.699546278291713	0.693437806072478	0.6622788088044885
GraPPI	6	64	DecisionTree	0.6686318068268371	0.6360805480589579	0.6217091066033664
GraPPI	6	64	SVM	0.6923428547585736	0.7129491017964071	0.6689684937419076
GraPPI	1	128	RandomForest	0.7065589591410171	0.7168458781362007	0.6760897712559344
GraPPI	1	128	GradientBoosting	0.704468519913145	0.7126172697683324	0.6760897712559344
GraPPI	1	128	DecisionTree	0.6481913253431273	0.6245819397993311	0.6124298662063012
GraPPI	1	128	SVM	0.7101734771180493	0.7305478180129991	0.6868795856711265
GraPPI	2	128	RandomForest	0.7046338364482073	0.7127699886320576	0.6728528269313768
GraPPI	2	128	GradientBoosting	0.7083004174917747	0.7086002717918851	0.6760897712559344
GraPPI	2	128	DecisionTree	0.6564363827512733	0.6225110039823937	0.611350884764782
GraPPI	2	128	SVM	0.708845636081214	0.7313795034534254	0.6894691411307725
GraPPI	3	128	RandomForest	0.7059025360767248	0.715261958997722	0.6763055675442382
GraPPI	3	128	GradientBoosting	0.7027091794357778	0.7117726657645467	0.6782477341389728
GraPPI	3	128	DecisionTree	0.6665683770610316	0.6283783783783784	0.6201985325852395
GraPPI	3	128	SVM	0.7152882310087625	0.7312430011198209	0.6892533448424687
GraPPI	4	128	RandomForest	0.706072975095972	0.7177251184834124	0.6786793267155805
GraPPI	4	128	GradientBoosting	0.703947889247794	0.7107342455193679	0.6760897712559344
GraPPI	4	128	DecisionTree	0.669975387860532	0.6498553121124432	0.6344410876132931
GraPPI	4	128	SVM	0.7162128859721981	0.733021515434986	0.6920586965904186
GraPPI	5	128	RandomForest	0.701386926563508	0.7066948014578938	0.6700474751834269
GraPPI	5	128	GradientBoosting	0.7035966731048531	0.7035294117647058	0.6737160120845922
GraPPI	5	128	DecisionTree	0.6628338066819174	0.6214785003177293	0.6143720328010358
GraPPI	5	128	SVM	0.715065822059056	0.7251593550806149	0.6836426413465688
GraPPI	6	128	RandomForest	0.7004607814228547	0.7020865533230294	0.667242123435477
GraPPI	6	128	GradientBoosting	0.69767293925721	0.6817002594292556	0.6558049201553733
GraPPI	6	128	DecisionTree	0.6512313800028277	0.630439308765355	0.6169615882606819
GraPPI	6	128	SVM	0.7085982666631151	0.7083253220534512	0.6726370306430729
GraPPI	1	256	RandomForest	0.7146997972800168	0.7196367763904654	0.6801899007337073
GraPPI	1	256	GradientBoosting	0.7144536386309072	0.7149777174966092	0.6825636599050496
GraPPI	1	256	DecisionTree	0.6628163902356883	0.6417045924700041	0.6262408286577471
GraPPI	1	256	SVM	0.7365355503196523	0.7413502898821769	0.7015537332757876
GraPPI	2	256	RandomForest	0.7096654198229706	0.7242089496348998	0.682132067328442
GraPPI	2	256	GradientBoosting	0.7146866650932879	0.7196172248803828	0.6838584376348726
GraPPI	2	256	DecisionTree	0.6679750112182403	0.648560343067184	0.6286145878290893
GraPPI	2	256	SVM	0.738038766587768	0.7442379182156134	0.7030643072939146
GraPPI	3	256	RandomForest	0.7114445051484692	0.7274090738657668	0.686232196806215
GraPPI	3	256	GradientBoosting	0.7108269198279069	0.717270461951313	0.6817004747518343
GraPPI	3	256	DecisionTree	0.6703893777187584	0.6243633276740238	0.6180405697022011
GraPPI	3	256	SVM	0.7310660411151071	0.7401045556385362	0.6996115666810531
GraPPI	4	256	RandomForest	0.7105485360964696	0.7212189616252822	0.6801899007337073
GraPPI	4	256	GradientBoosting	0.7188798375110763	0.7179685985656135	0.6860164005179111
GraPPI	4	256	DecisionTree	0.6720041710060316	0.6499285568483364	0.6299093655589124
GraPPI	4	256	SVM	0.7289574403523972	0.7321125165187842	0.6937850668968494
GraPPI	5	256	RandomForest	0.7152895349138277	0.7199237368922784	0.6829952524816573
GraPPI	5	256	GradientBoosting	0.7223701119626024	0.7066719305171734	0.6793267155804921
GraPPI	5	256	DecisionTree	0.6611113480906825	0.6461098631815397	0.6260250323694433
GraPPI	5	256	SVM	0.7329791492541012	0.7330022918258212	0.6983167889512301
GraPPI	6	256	RandomForest	0.7085729336504182	0.7096401770252069	0.6743634009495036
GraPPI	6	256	GradientBoosting	0.7136946727468382	0.7019154030327215	0.6776003452740613
GraPPI	6	256	DecisionTree	0.6595175104205298	0.6446314925066722	0.6264566249460509
GraPPI	6	256	SVM	0.7305113226459066	0.7225333075883376	0.6899007337073803
GraPPI	1	512	RandomForest	0.720928179232555	0.726963746223565	0.6879585671126457
GraPPI	1	512	GradientBoosting	0.7259630223699816	0.7227570273392376	0.6892533448424687
GraPPI	1	512	DecisionTree	0.6854225648967521	0.6396242527754057	0.6357358653431161
GraPPI	1	512	SVM	0.7493226678866252	0.7476705180767798	0.7078118256365991
GraPPI	2	512	RandomForest	0.719323817185804	0.7278528528528528	0.6870953819594303
GraPPI	2	512	GradientBoosting	0.7228112044189716	0.7268883336536613	0.6933534743202417
GraPPI	2	512	DecisionTree	0.677567468239201	0.6474372276405893	0.6333621061717738
GraPPI	2	512	SVM	0.749350143029072	0.746441947565543	0.7078118256365991
GraPPI	3	512	RandomForest	0.7203049126113512	0.7302360434619708	0.6892533448424687
GraPPI	3	512	GradientBoosting	0.7225456734660349	0.7245819719392658	0.6907639188605956
GraPPI	3	512	DecisionTree	0.6812229660897136	0.6391196013289037	0.624946050927924
GraPPI	3	512	SVM	0.750249558115887	0.7474785207321629	0.7082434182132067
GraPPI	4	512	RandomForest	0.7167163795995485	0.7258003766478343	0.6858006042296072
GraPPI	4	512	GradientBoosting	0.7230625786883423	0.7214506172839507	0.6883901596892533
GraPPI	4	512	DecisionTree	0.6739066616323514	0.6610724519033975	0.642641346568839
GraPPI	4	512	SVM	0.7488212232529489	0.7478359051561911	0.7108329736728528
GraPPI	5	512	RandomForest	0.7167338891818535	0.7183098591549296	0.6806214933103151
GraPPI	5	512	GradientBoosting	0.7191766621855795	0.7139200630045285	0.6864479930945188
GraPPI	5	512	DecisionTree	0.6676698974329649	0.6312447078746825	0.6240828657747087
GraPPI	5	512	SVM	0.7445880954585173	0.7419477074649489	0.7060854553301683
GraPPI	6	512	RandomForest	0.7195182853126829	0.7133462282398453	0.6801899007337073
GraPPI	6	512	GradientBoosting	0.7289895722986486	0.7075376884422111	0.6860164005179111
GraPPI	6	512	DecisionTree	0.665698951790718	0.6377114220087701	0.6255934397928355
GraPPI	6	512	SVM	0.7467846166770576	0.7338212634822804	0.7017695295640914
GraPPI	1	1024	RandomForest	0.7241804910096677	0.7295313382269905	0.6899007337073803
GraPPI	1	1024	GradientBoosting	0.7333837323686424	0.7313146799540053	0.6974536037980147
GraPPI	1	1024	DecisionTree	0.6762613279080948	0.6539330457999589	0.6363832542080277
GraPPI	1	1024	SVM	0.7594934068040373	0.7534016775396086	0.7145015105740181
GraPPI	2	1024	RandomForest	0.7199364662943335	0.7294514135929602	0.6881743634009495
GraPPI	2	1024	GradientBoosting	0.7279545510850446	0.728425908129925	0.6950798446266724
GraPPI	2	1024	DecisionTree	0.6647263317480951	0.6480765316507225	0.6268882175226587
GraPPI	2	1024	SVM	0.7561835369319001	0.75	0.7112645662494606
GraPPI	3	1024	RandomForest	0.7226480300136593	0.731935604642456	0.6909797151488994
GraPPI	3	1024	GradientBoosting	0.7301171707718876	0.7307322698443206	0.6976694000863185
GraPPI	3	1024	DecisionTree	0.6807040118737321	0.66449378692198	0.6445835131635735
GraPPI	3	1024	SVM	0.7549177245217418	0.750844277673546	0.7134225291324989
GraPPI	4	1024	RandomForest	0.7193219544642822	0.7303075768942235	0.6896849374190764
GraPPI	4	1024	GradientBoosting	0.7268126096560876	0.7212415130940835	0.6899007337073803
GraPPI	4	1024	DecisionTree	0.673232915257906	0.6502381445433837	0.6355200690548123
GraPPI	4	1024	SVM	0.7504118011604384	0.7476388364185871	0.7116961588260682
GraPPI	5	1024	RandomForest	0.7227914595708402	0.7251239039268014	0.6888217522658611
GraPPI	5	1024	GradientBoosting	0.7357982851413127	0.7186129932243922	0.6952956409149763
GraPPI	5	1024	DecisionTree	0.6716911406542885	0.632583792957149	0.6262408286577471
GraPPI	5	1024	SVM	0.7506385875057209	0.7453439756746484	0.7108329736728528
GraPPI	6	1024	RandomForest	0.7165994006879776	0.7089595939878978	0.6782477341389728
GraPPI	6	1024	GradientBoosting	0.7253487899481587	0.6848119675877831	0.6726370306430729
GraPPI	6	1024	DecisionTree	0.6763349054082071	0.649317943336831	0.6394044022442814
GraPPI	6	1024	SVM	0.7416472307198543	0.7254901960784313	0.7039274924471299
GraPPI-base			MLP	0.7101468402002873	0.6011976047904192	0.6406991799741044	0.3942710459111042	0.7488350031930009	0.011592620428092318	0.01060914594889687	0.7476233629239065	0.7288646889243813	0.010256267622732863	0.007513329483235964
GraPPI-base			RandomForest	0.7097775556585847	0.6895862482510494	0.6648683642641346	0.3448627073608344	0.7180701633240284	0.024091317875929722	0.007314820788227598	0.7174376998816613	0.6938885024723668	0.006406243731502452	0.006518394751833877
GraPPI-base			GradientBoosting	0.7035495462503508	0.6810502747811927	0.6618472162278809	0.38643661769163945	0.7471335013450313	0.02107742475880719	0.004949905818453373	0.7468981122993826	0.7282713756760459	0.005966974239295026	0.0073315208229043395
GraPPI-base			DecisionTree	0.6494096383544792	0.6126700680272109	0.6068191627104014	0.2722006976495402	0.6606101242600138	0.018412191718163752	0.01469474562056693	0.6644208267913001	0.6392079782477861	0.007911839112370308	0.00588888332336474
GraPPI-base			SVM	0.7092796501958	0.6558721934369602	0.6560207164436772	0.2718182146551663	0.6709200391211962	0.015414100650259768	0.009856946032225757	0.6703833425010278	0.6427447801890771	0.0039980796075944555	0.0038259138217594086
GraPPI			MLP	0.8143440360965628	0.767182298805561	0.7434182132067328	0.5104939091658768	0.8296903708542598	0.016616481008069936	0.0063580342239700745	0.8291835002362863	0.8087893602261506	0.004980063391770843	0.00433420919468022
GraPPI			RandomForest	0.7287305608710384	0.7282545805207329	0.6959430297798878	0.38663860459416877	0.7357417493713468	0.01183577256730417	0.008877945001747649	0.7369196434974534	0.7146639968126326	0.00621829815105973	0.006911601847465784
GraPPI			GradientBoosting	0.7324674596520546	0.7169074580242093	0.6870953819594303	0.44105556983951744	0.7821898207871806	0.016087338161262132	0.009904823705689056	0.7814240096235644	0.7614712031686224	0.009347745355253503	0.008471490998208233
GraPPI			DecisionTree	0.6622756421779015	0.6364014993752604	0.6232196806214934	0.27445953574703086	0.6883959468822435	0.015624863943241942	0.012006339760176052	0.6830424165905901	0.6460584852668492	0.007214770159528902	0.003719481449322821
GraPPI			SVM	0.7234355886730885	0.7313795034534254	0.6894691411307725	0.41010641631842326	0.7838414136567893	0.016700027882183444	0.01050574520980662	0.7838905695811242	0.7560706015207485	0.00758064509775226	0.006781713429514034
